# The DUF998 family protein DrmA modulates cationic glycolipid levels and the emergence of high-level daptomycin resistance in *Enterococcus faecalis*

**DOI:** 10.64898/2026.07.07.736841

**Authors:** Aparna Uppuluri, Jonathan Martin, Luke R. Joyce, Tata Ninidze, Kelly S. Doran, Faruck Morcos, Ziqiang Guan, Kelli L. Palmer

## Abstract

Daptomycin resistance (DAP-R) in enterococci is associated with alterations in the membrane lipid composition. The membrane-bound protein MprF is responsible for the synthesis of amino acid-modified lipids in bacteria, and these modified lipids contribute to DAP-R in some Gram-positive pathogens. In enterococci, MprF synthesizes three lysine-modified lipids: the phospholipid lysyl-phosphatidylglycerol (Lys-PG), and the newly identified cationic glycolipids lysyl-diglucosyl-diacylglycerol (Lys-Glc_2_-DAG) and lysyl-glucosyl-diacylglycerol (Lys-Glc-DAG). Given the recent discovery of cationic glycolipids in enterococci, we re-examined a collection of laboratory-evolved DAP-R *E. faecalis* to investigate whether these lipids contribute to DAP-R. We found that levels of Lys-Glc_2_-DAG were strikingly reduced in DAP-R variants with high-level resistance. The dramatic alterations in Lys-Glc_2_-DAG levels were temporally coupled with the emergence of loss-of-function mutations in the gene *drmA*, which encodes a DUF998 family protein of unknown function. DrmA is a membrane protein with six predicted transmembrane helices and is widely distributed among Gram-positive and Gram-negative bacteria, including plant and animal pathogens. Complementation of the DAP-R strains with wild-type *E. faecalis drmA* significantly lowered their DAP MIC, reversing their trajectory to high-level DAP-R. Using genetic and lipidomic approaches in the natively DAP-sensitive strain OG1RF, we conclusively linked *drmA* loss-of-function with significantly reduced Lys-Glc_2_-DAG levels as well as a small but significant increase in Lys-PG levels. Yet, *drmA* inactivation in OG1RF did not alter its DAP MIC. We conclude that *drmA* loss-of-function confers elevated DAP MIC on the background of preceding mutations in the DAP-R evolutionary trajectory, most likely mutations in *cls1*. The recurrence of *drmA* mutations in multiple studies underscores its importance in DAP-R evolution. Overall, our work identifies a role for the DUF998 family in cellular lipid homeostasis and confirms its significant role in the evolution of DAP-R.
