## Supplementary material for "The DUF998 family protein DrmA modulates cationic glycolipid levels and the emergence of high-level daptomycin resistance in *Enterococcus faecalis*": Dataset S1

### Sheet: Strains and plasmids
Strain	Description	DAP E-test MIC (μg/ml)b	Source
OG1RF	Human oral cavity isolate	1-1.5	1
OG1RF_11507::Tna (drmA::Tn)	OG1RF with a mariner transposon insertion at genome nucleotide position 1563685, at nucleotide position 431 of 645 in the gene drmA	0.75-1	2
OG1RF_10760::Tna (mprF2::Tn)	OG1RF with a mariner transposon insertion at genome nucleotide position 787608, at nucleotide position 853 of 2532 in the gene multiple peptide resistance factor 2 (mprF2; EF1027 is the mprF2 ortholog in strain V583)	0.75-1	2
OG1RF (pABG5)	Empty vector pABG5ΔphoZ transformed into OG1RF	1.5	This study
OG1RF drmA::Tn (pABG5)	Empty vector pABG5ΔphoZ transformed into OG1RF drmA::Tn	1.5	This study
DH5𝛼 (pABG5-EfsdrmA)	PCR confirmed gibson assembly product pABG5-EfsdrmA transformed into E. coli DH5𝛼 (sequence confirmed)	1.5	This study
OG1RF drmA::Tn (pABG5-EfsdrmA)	Complementation vector pAGB5-EfsdrmA transformed into OG1RF drmA::Tn	1.5	This study
E. faecium 1,231,410	Clade A1 skin and soft tissue infection isolate harboring VanA-type vancomycin resistance genes	-	3
OG1RF drmA::Tn (pABG5-EfmdrmA1)	pABG5-EfmdrmA1 transformed into OG1RF drmA::Tn	1-1.5	This study
DH5𝛼 (pABG5-EfmdrmA1)	PCR confirmed gibson assembly product pABG5-EfmdrmA1 transformed into E. coli DH5𝛼 (sequence confirmed)	-	This study
OG1RF (pABG5-EfmdrmA1)	pABG5-EfmdrmA1 transformed into OG1RF wild-type	2	This study
OG1RF drmA::Tn (pABG5-EfmdrmA2)	pABG5-EfmdrmA2 transformed into OG1RF drmA::Tn	2	This study
DH5𝛼 (pABG5-EfmdrmA2)	PCR confirmed gibson assembly product pABG5-EfmdrmA2 transformed into E. coli DH5𝛼 (sequence confirmed)	-	This study
OG1RF (pABG5-EfmdrmA2)	pABG5-EfmdrmA2 transformed into OG1RF wild-type	8	This study
DAP-A (pABG5)	Empty vector pABG5ΔphoZ transformed into E. faecalis V583 DAP-A	96-128	This study
DAP-A (pABG5-EfsdrmA)	Complementation vector pAGB5-EfsdrmA transformed into E. faecalis V583 DAP-A	32-64	This study
DAP-B (pABG5)	Empty vector pABG5ΔphoZ transformed into E. faecalis V583 DAP-B	96-128	This study
DAP-B (pABG5-EfsdrmA)	Complementation vector pAGB5-EfsdrmA transformed into E. faecalis V583 DAP-B	32-48	This study
DAP-C (pABG5)	Empty vector pABG5ΔphoZ transformed into E. faecalis V583 DAP-C	>256	This study
DAP-C (pABG5-EfsdrmA)	Complementation vector pAGB5-EfsdrmA transformed into E. faecalis V583 DAP-C	96-128	This study
DAP-A DAY 4 (pABG5)	Empty vector pABG5ΔphoZ transformed into E. faecalis V583 DAP-A Day 4 passage isolate	24-32	This study
DAP-A DAY 4 (pABG5-EfsdrmA)	Complementation vector pAGB5-EfsdrmA transformed into E. faecalis V583 DAP-A DAY 4	8	This study
Bacillus subtilis ATCC 23857	Bacillus subtilis ATCC 23857 is a whole-genome sequenced Bacillus subtilis subsp. subtilis strain 168	-	This study
aE. faecalis OG1RF Tn mutants are obtained from the Dunny Transposon mutant library (2).
bDAP MIC was assessed by E-test for the strains listed in this table. n=3 independent replicates.
Reference:
1. Ho Khang, Huo Wenwen, Pas Savannah, Dao Ryan, Palmer Kelli L. 2018. Loss-of-Function Mutations in epaR Confer Resistance to ϕNPV1 Infection in Enterococcus faecalis OG1RF. Antimicrob Agents Chemother 62:10.1128/aac.00758-18.
2. Dale Jennifer L., Beckman Kenneth B., Willett Julia L. E., Nilson Jennifer L., Palani Nagendra P., Baller Joshua A., Hauge Adam, Gohl Daryl M., Erickson Raymond, Manias Dawn A., Sadowsky Michael J., Dunny Gary M. 2018. Comprehensive Functional Analysis of the Enterococcus faecalis Core Genome Using an Ordered, Sequence-Defined Collection of Insertional Mutations in Strain OG1RF. mSystems 3:10.…
3. Palmer KL, Daniel A, Hardy C, Silverman J, Gilmore MS. 2011. Genetic Basis for Daptomycin Resistance in Enterococci. Antimicrob Agents Chemother 55:3345–3356.

### Sheet: Primers
Primers used in this study
Primer Name	Primer Sequence 5’→3’	Description	Source
pABG5-5’	GGAAAGGGACCTCTCTTCCTAAAC	pABG5 linearizing forward primer	1
pABG5-3'	GATAAAGGTATTGGTAAATAACAAA	pABG5 linearizing reverse primer	1
pABG5_Fup2	CAAAAGGTTTCGACTTTTCACC	pABG5 forward primer to verify insert	1
pABG5_FDwn	CCAATAATAATGACTAGAGAAG	pABG5 reverse primer to verify insert	1
Efm drmA1 F	GAGAGGTCCCTTTCCATGATTTTTTTGCAAAAATATGGT	E. faecium 1,231,410 drmA1 (EFTG_01541) forward primer for heterologous expression	This study
Efm drmA1 R	ACCAATACCTTTATCCTACTTTCGTAGTTGAAAAAAACT	E. faecium 1,231,410 drmA1 (EFTG_01541) reverse primer for heterologous expression	This study
Efm drmA2 F	GAGAGGTCCCTTTCCATGGATTTTTTACGTAAATTTGGT	E. faecium 1,231,410 drmA2 (EFTG_01549) forward primer for heterologous expression	This study
Efm drmA2 R	ACCAATACCTTTATCTTACTGTTTGAGATGCAAGATACT	E. faecium 1,231,410 drmA2 (EFTG_01549) reverse primer for heterologous expression	This study
Efs OG1RF drmA F	GAGAGGTCCCTTTCCATGCAGTTTTTAAAAAAATATGGCGGCTAT	E. faecalis OG1RF drmA forward primer for drmA complement	This study
Efs OG1RF drmA R	ACCAATACCTTTATCTCAATCAAATTTGTCATTGGTTTTAGTTTG	E. faecalis OG1RF drmA reverse primer for drmA complement	This study
OG1RF_11507 F	GGCGGCTATTTTTTAGTTTTAGGG	E. faecalis OG1RF drmA::Tn forward primer to verify Tn mutant	This study
OG1RF_11507 R	AAATTTGTCATTGGTTTTAGTTTG	E. faecalis OG1RF drmA::Tn reverse primer to verify Tn mutant	This study
*Primer sequence highlighted in red is the vector specific overlapping complementary sequence for Gibson assembly used in the generation of OG1RF drmA::Tn (pABG5-EfsdrmA), OG1RF drmA::Tn (pABG5-EfmdrmA1) and OG1RF drmA::Tn (pABG5-EfmdrmA2).
Reference:
1. Joyce LR, Manzer HS, Da J, Mendonça C, Villarreal R, Nagao PE, Doran KS, Palmer KL, Guan Z. Identification of a novel cationic glycolipid in Streptococcus agalactiae that contributes to brain entry and meningitis https://doi.org/10.1101/2020.12.01.406702.

### Sheet: TLC quant
TLC Quantification
TLC Replicate#1
Lys-PG Spot name	Area	Mean	Integrated Density	Raw Integrated Density	Corrected intensity
E. faecalis OG1RF wild-type	1160	31.072	36044	36044	7491
E. faecalis OG1RF wild-type blank	1160	24.615	28553	28553
OG1RF drmA::Tn	1160	63.859	74077	74077	43681
OG1RF drmA::Tn blank	1160	26.203	30396	30396
OG1RF drmA::Tn (pABG5)	1160	58.79	68196	68196	49466
OG1RF drmA::Tn (pABG5) blank	1160	16.147	18730	18730
OG1RF drmA::Tn (pABG5-EfsdrmA)	1160	24.888	28870	28870	17534
OG1RF drmA::Tn (pABG5-EfsdrmA) blank	1160	9.772	11336	11336
TLC Replicate#2
Lys-PG Spot name	Area	Mean	Integrated Density	Raw Integrated Density	Corrected intensity
E. faecalis OG1RF wild-type	650	16.455	10696	10696	4923
E. faecalis OG1RF wild-type blank	650	8.882	5773	5773
OG1RF drmA::Tn	650	65.905	42838	42838	32556
OG1RF drmA::Tn blank	650	15.818	10282	10282
OG1RF drmA::Tn (pABG5)	650	63.466	41253	41253	31615
OG1RF drmA::Tn (pABG5) blank	650	14.83	9638	9638
OG1RF drmA::Tn (pABG5-EfsdrmA)	650	40.308	26200	26200	11537
OG1RF drmA::Tn (pABG5-EfsdrmA) blank	650	22.558	14663	14663
TLC Replicate#3
Lys-PG Spot name	Area	Mean	Integrated Density	Raw Integrated Density	Corrected intensity
E. faecalis OG1RF wild-type	870	26.789	23306	23306	5763
E. faecalis OG1RF wild-type blank	870	20.164	17543	17543
OG1RF drmA::Tn	870	71.695	62375	62375	41929
OG1RF drmA::Tn blank	870	23.501	20446	20446
OG1RF drmA::Tn (pABG5)	870	68.53	59621	59621	42136
OG1RF drmA::Tn (pABG5) blank	870	20.098	17485	17485
OG1RF drmA::Tn (pABG5-EfsdrmA)	870	39.478	34346	34346	16656
OG1RF drmA::Tn (pABG5-EfsdrmA) blank	870	20.333	17690	17690
*The area, mean, integrated density and raw integrated density values are obtained from Fiji (Image J)
* Corrected intensity = Corrected intensity of Lys-PG spot - Corrected intensity of blank background spot

### Sheet: Conserved domains
Conserved domain database search results
Query: E. faecalis OG1RF drmA (OG1RF_11507)
Name	Accession	Description	Interval	E value
DUF998	Pfam06197	Protein of unknown function (DUF998); family of conserved archaeal proteins	13-205	5.73e-21
BLASTp results
BLASTp query: E. faecalis OG1RF drmA (OG1RF_11507)	Percentage identity	E value
E. faecalis V583 drmA (EF_1797)	0.9907	2e-160
E. faecium 1,231,410 drmA1 (EFTG_01541)	0.4559	1e-51
E. faecium 1,231,410 drmA2 (EFTG_01549)	0.4223	6e-48
BLASTp query: E. faecium 1,231,410 drmA1 (EFTG_01541)	Percentage identity	E value
E. faecium 1,231,410 drmA2 (EFTG_01549)	0.6682	3e-101
